# Promiscuous structural cross-compatibilities between major shell components of *Klebsiella pneumoniae* bacterial microcompartments

**DOI:** 10.1101/2025.01.01.631032

**Authors:** Lucie Barthe, Damien Balestrino, Bessam Azizi, Delphine Dessaux, Vanessa Soldan, Jeremy Esque, Thomas Schiex, Sophie Barbe, Luis Fernando Garcia-Alles

## Abstract

Bacterial microcompartments (BMC) are submicrometric reactors that encapsulate dedicated metabolic activities. BMC-H hexamers, the most abundant components of BMC shells, play major roles for shell plasticity and permeability. In part, chemical exchanges between the BMC lumen and the cellular cytosol will be defined by the disposition of amino acids lining the central BMC-H pores. Current models attribute to BMC-H a homo-oligomeric nature. The hexagonal symmetry of corresponding pores, however, would break down if hetero-hexamers formed, a possibility suggested by the frequent presence of multiple paralogs within BMC operons. Here, we gauged the degree of structural promiscuity between the 11 BMC-H paralogs from *Klebsiella pneumoniae*, a potential human pathogen endowed with the capacity to express three different BMC types. Concomitant activation of transcription of several BMC operons was first shown to be possible. By leveraging an adapted tripartite GFP technology, all possible BMC-H pair combinations were screened in *E. coli*. Multiple structural cross-compatibilities were pinpointed between homologs arising not only from the same BMC operon, but also from different BMC types, results supported by Alphafold and ESMFold predictions. The structural stability and assembly propensity of selected hetero-associations was established by biochemical means. In light of these results, we reinterpreted published lysine cross-linking mass spectrometry data to demonstrate that one of these hetero-hexamers, involving PduA and PduJ, was already detected to form in the shell of a recombinantly-expressed 1,2-propanediol utilization compartment from *Salmonella enterica*. Altogether, this study points to the need to embrace an augmented structural complexity in BMC shells.
