## Supplementary material for "Promiscuous structural cross-compatibilities between major shell components of *Klebsiella pneumoniae* bacterial microcompartments": Supplementary File S1 Fmax_SD_timehalfFmax 22nov24.xlsx

### Sheet: Fmax
		Compilation of maximal fluorescence (Fmax) values presented in Fig.4
		GFP10	GFP10	GFP10	GFP10	GFP10	GFP10	GFP10	GFP10	GFP10	GFP10	GFP10	GFP10	GFP10	GFP10	GFP10	GFP10	GFP10	GFP10	GFP10	GFP10	GFP10	GFP10
		*cmcA	cmcA*	*cmcB	cmcB*	*cmcC	cmcC*	*cmcE	cmcE*	*eutK	eutK*	*eutM	eutM*	*eutS	eutS*	*pduA	pduA*	*pduJ	pduJ*	*pduK	pduK*	*pduU	pduU*
GFP11	*cmcA	12.1615	46.8601	9.29465	43.5893	48.2423	89.3629	65.2446	179.465	35.7622	60.182	36.678	47.7076	5.55802	11.5927	10.9101	37.3606	10.2901	41.5586	25.2446	54.5449	11.4903	17.2241
GFP11	cmcA*	19.6928	295.677	30.0228	255.631	108.589	121.9	262.173	804.892	58.248	172.867	66.496	155.063	6.42207	45.6883	27.0876	88.6803	32.9807	186.746	86.405	229.807	16.0523	55.6371
GFP11	*cmcB	8.82253	44.1354	12.0648	58.6462	39.0102	86.5757	49.3857	146.701	23.9078	66.6098	8.89078	29.0159	13.9704	6.67804	9.50512	40.3811	11.6268	50.5802	19.7213	42.8385	6.30262	6.71786
GFP11	cmcB*	27.6564	307.167	56.5074	367.747	96.587	88.7941	304.039	646.189	80.3185	249.545	19.3231	73.6064	8.07736	63.1968	39.8294	195.392	45.5916	325.995	71.6155	175.427	6.47895	35.6485
GFP11	*cmcC	48.5666	185.552	46.132	179.124	37.5597	86.6894	48.6234	116.78	28.4585	32.5256	44.4369	119.454	26.1661	33.2765	41.2002	108.02	46.8714	157.224	6.48464	6.46189	12.0307	15.4209
GFP11	cmcC*	12.7531	568.658	114.676	527.816	79.0671	120.648	100.455	252.275	28.0262	30.6997	68.3163	31.9795	25.2332	14.0876	47.0705	226.451	82.8783	287.827	6.47327	6.40501	10.8817	14.6644
GFP11	*cmcE	74.6871	240.728	67.0648	200.171	43.3447	95.3925	28.6633	20.8134	26.8942	26.8601	32.2127	54.5336	59.4994	37.372	4.96985	21.3936	63.1968	200.455	33.339	23.6576	32.8669	33.0262
GFP11	cmcE*	228.953	589.875	210.58	738.339	97.6109	144.881	28.7656	118.316	25.0683	87.9408	49.0046	118.658	29.0102	206.314	13.6348	86.917	143.345	569.966	40.5233	114.221	24.6758	65.529
GFP11	*eutK	85.7793	181.399	58.6462	202.503	27.9408	27.7019	24.8009	26.1832	4.4818	21.3311	5.03356	20.2844	28.2878	29.7213	6.70648	6.98521	60.9215	85.9499	6.6041	5.08931	6.7463	5.19454
GFP11	eutK*	63.1399	441.695	103.072	466.894	28.0432	243.743	25.4664	86.8032	12.4801	56.5074	7.84414	31.1263	53.5495	121.445	4.89306	16.4334	80.3185	136.576	6.7463	4.87884	4.85324	11.7804
GFP11	*eutM	42.1957	230.546	15.0398	76.9625	45.9386	123.208	18.7713	103.185	6.7463	16.2571	47.0535	141.581	32.3265	43.1513	11.0751	61.6041	38.8339	228.157	32.0762	43.2935	33.2992	42.9238
GFP11	eutM*	39.1069	402.844	16.0466	268.999	54.1411	91.1263	31.0466	356.485	6.7975	26.9966	39.1069	185.438	28.4642	37.3549	8.52105	98.6917	40.1706	374.346	32.4858	45.8532	33.6007	47.4573
GFP11	*eutS	5.74516	141.752	5.41581	36.2457	25.2446	25.6371	10.8077	31.8544	28.6633	194.141	38.8623	32.0364	5.12856	20.4266	6.57565	5.03754	25.2901	81.6837	6.6041	5.49886	29.835	34.6985
GFP11	eutS*	4.55347	88.2821	7.01934	151.195	25.62	25.1763	24.4596	250.739	22.8669	195.051	169.056	192.947	7.42321	52.2298	4.97099	12.1786	50.3868	149.317	6.68942	9.41411	29.9716	47.2469
GFP11	*pduA	18.1286	63.7088	12.2241	67.0648	29.5108	29.5506	7.04778	43.7827	6.67804	14.1923	17.0648	60.2958	6.47327	11.3367	69.5108	338.68	296.632	317.431	131.334	121.522	321.107	136.827
GFP11	pduA*	12.8783	176.962	23.1342	379.067	86.3481	170.478	13.0489	190.102	6.59272	46.3367	22.6621	135.836	6.57565	33.3163	166.951	709.898	497.111	46.0947	127.986	269.826	103.236	81.6891
GFP11	*pduJ	14.653	65.6428	12.3265	72.2412	39.9488	99.9431	38.1627	202.844	23.2537	96.8714	39.7725	130.148	26.2856	131.286	169.737	2436.63	126.337	433.561	253.555	25.1396	17.6586	8.49738
GFP11	pduJ*	20.2162	269.113	36.9681	375.484	95.7907	70.4778	170.648	521.615	57.3379	228.271	42.1445	374.005	40.1138	284.699	152.049	142.093	460.865	1277.59	256.326	28.0108	8.28777	14.8515
GFP11	*pduK	26.1092	106.826	42.0592	93.686	6.49602	6.5529	34.2321	24.8123	6.63823	5.29693	31.7577	48.9022	6.79181	9.15245	207.544	230.553	118.526	817.535	NP	8.10011	149.511	31.28
GFP11	pduK*	115.358	543.003	54.7782	329.01	6.45051	6.54152	33.1513	268.999	6.75768	35.62	32.0819	81.5131	86.8601	65.2446	81.8502	127.254	39.4666	5.89306	8.18544	50.6712	38.6144	25.5889
GFP11	*pduU	12.9465	49.306	6.44482	20.2218	10.694	12.9693	32.8214	25.0398	6.843	5.23265	33.6689	33.4357	96.132	147.497	36.9915	95.026	53.9368	16.1591	23.6753	27.2943	6.2628	12.7759
GFP11	pduU*	12.3094	220.876	6.34243	90.7281	11.7691	26.3083	33.0262	63.9363	6.843	15	33.6405	49.0557	63.2537	22.1957	41.3684	13.6298	11.6167	1.96597	26.2606	67.8846	14.5336	20.2617
																				NP: not possible

### Sheet: SD (Fmax)
		Standard deviations for calculation of Fmax values
		GFP10	GFP10	GFP10	GFP10	GFP10	GFP10	GFP10	GFP10	GFP10	GFP10	GFP10	GFP10	GFP10	GFP10	GFP10	GFP10	GFP10	GFP10	GFP10	GFP10	GFP10	GFP10
		*cmcA	cmcA*	*cmcB	cmcB*	*cmcC	cmcC*	*cmcE	cmcE*	*eutK	eutK*	*eutM	eutM*	*eutS	eutS*	*pduA	pduA*	*pduJ	pduJ*	*pduK	pduK*	*pduU	pduU*
GFP11	*cmcA	1.42548	2.12173	0.532765	7.63367	7.17292	21.5131	14.7838	21.8544	0.643914	2.29238	13.9534	18.9192	0.610353	1.21729	4.81854	28.2309	0.772469	1.66837	5.01593	19.5734	2.78555	5.46815
GFP11	cmcA*	1.82366	24.4539	5.29067	23.9477	58.0774	18.5893	66.496	117.008	2.96132	23.066	30.4551	64.6189	0.687713	11.0296	17.5484	54.6473	4.32878	68.1456	43.5779	118.828	5.10466	19.8862
GFP11	*cmcB	0.57281	5.06314	0.596701	2.29579	5.45677	31.5529	11.3709	48.9022	1.42719	3.25085	0.284869	1.41297	0.738908	0.254778	0.717861	1.4744	1.08134	2.05973	5.07964	9.01593	0.254494	0.114619
GFP11	cmcB*	4.91923	27.4972	7.09898	29.9943	41.4619	45.3697	89.306	207.224	4.17747	15.7736	1.62344	5.88168	0.226166	3.12628	4.47782	15.529	5.66667	41.479	4.49488	45.7907	0.308191	7.0876
GFP11	*cmcC	8.89078	49.909	21.8089	46.9966	7.58248	28.6007	0.921502	3.23322	4.27929	5.31627	6.69511	15.5575	1.84755	4.5694	6.18885	14.9147	11.8942	39.4198	0.383675	0.304949	3.8851	5.01934
GFP11	cmcC*	24.1183	91.4676	81.1149	79.4084	29.4084	24.3914	14.6587	22.8498	3.67179	4.35324	11.3026	3.53015	2.51934	2.49431	2.80774	30.3185	32.2867	84.3572	0.369966	0.299943	3.79408	5.00569
GFP11	*cmcE	7.61661	17.3834	23.1627	58.4755	5.62969	15.0398	6.27986	6.75199	2.67918	3.15017	6.0694	11.752	5.45336	22.9465	0.0882253	8.59499	1.67747	14.1013	1.58134	1.28953	2.17065	2.09443
GFP11	cmcE*	33.4243	99.8294	63.4812	121.217	35.9898	52.8441	8.41297	32.7474	0.589306	4.5182	23.5722	87.884	13.9704	100.626	1.40387	8.56655	13.5495	76.7349	4.64733	19.6587	2.39704	8.157
GFP11	*eutK	6.02389	22.3948	2.89932	11.2571	3.46473	3.28157	1.71843	4.27929	0.240102	1.85438	0.474346	4.22355	2.98123	3.53299	0.0537998	0.41132	5.31229	6.51308	0.0373436	0.267463	0.111206	0.35876
GFP11	eutK*	10.7053	77.8157	6.27986	28.7998	3.31001	30.1991	1.92093	11.8544	3.50171	3.72753	0.668942	2.27645	5.81342	22.6109	0.0884528	0.522696	6.3083	8.74858	0.131229	0.218032	0.100284	2.65131
GFP11	*eutM	22.0023	140.387	1.67747	9.54494	7.46871	29.9886	6.42776	55.0967	0.223891	2.4124	31.6724	94.0273	2.99431	9.3686	3.05973	11.6382	4.60865	52.6564	0.38777	7.85552	2.13823	2.36633
GFP11	eutM*	16.0296	138.111	1.71104	40.785	10.7964	18.9932	4.07452	78.6121	0.148635	1.55802	26.8316	63.9932	4.02389	14.4881	2.03754	14.1809	8.59499	123.834	1.10865	4.08191	0.523493	4.82423
GFP11	*eutS	0.475313	4.70421	0.218203	4.94994	2.51081	2.91638	3.75028	36.3823	3.95848	9.68146	5.45677	3.40614	0.184699	5.18203	0.427588	0.143743	1.53413	4.57793	0.854949	0.152844	3.50796	3.02617
GFP11	eutS*	0.60182	14.1126	0.232821	5.03754	3.10466	1.7463	16.3993	114.846	4.72526	16.6212	63.9932	106.826	0.779863	7.9124	0.149602	0.312457	3.79352	5.88168	0.294653	0.967008	2.98009	4.48464
GFP11	*pduA	13.0262	56.6553	0.963595	6.49033	4.71047	5.05176	0.953925	9.8066	0.142662	3.04721	6.10353	8.28214	0.401138	2.78271	16.6496	110.41	69.3171	152.343	38.6037	24.3701	99.5812	23.9387
GFP11	pduA*	7.4289	162.628	1.94994	76.4505	11.7577	43.0205	3.2628	27.0421	0.0914107	5.47383	6.93402	37.7133	0.38248	11.2799	52.2184	203.527	154.246	28.9727	37.2302	65.818	25.2552	11.7475
GFP11	*pduJ	3.5802	6.79181	1.66212	11.1263	9.64164	35.0284	2.20307	14.3572	1.20535	4.83959	14.471	20.2617	1.15472	13.5267	38.3474	286.979	17.7702	58.4755	44.8129	4.79	1.25292	0.973097
GFP11	pduJ*	7.84983	6.39363	4.49602	60.8646	37.3094	32.1786	21.3026	65.0171	4.14505	19.1297	9.65301	186.234	4.88567	10.4892	39.0414	36.2912	123.038	424.289	31.5136	5.62524	0.39518	4.59076
GFP11	*pduK	13.1513	38.9135	20.273	10.876	0.409954	0.434471	0.808874	1.64619	0.113367	0.397782	0.344596	10.6598	0.282196	1.38225	34.3234	32.5897	1.84579	20.2257	NP	0.817975	4.78106	2.05067
GFP11	pduK*	74.8009	268.316	5.98976	46.0239	0.366325	0.235324	1.30319	111.49	0.0858362	7.22412	3.12799	43.7713	56.7349	22.4403	13.4186	20.1392	9.96908	0.631399	1.00057	6.43914	3.6732	6.78679
GFP11	*pduU	3.75256	15.4835	0.1562	3.70705	2.53242	2.85381	1.85779	3.06314	0.0778726	0.574516	0.881115	1.22639	3.05688	9.88623	7.74162	15.9333	4.05045	1.50921	1.08454	1.79202	0.167349	0.656428
GFP11	pduU*	3.25085	73.7201	0.300967	17.0364	2.95563	4.17065	2.02275	3.12514	0.148521	3.12571	0.955063	5.14846	6.80887	3.07736	9.63022	2.70144	0.671834	0.095406	4.66482	1.76106	4.45677	5.42548
																		NP: not possible

### Sheet: t (half-Fmax)
		Estimated culture times to reach half Fmax.
		GFP10	GFP10	GFP10	GFP10	GFP10	GFP10	GFP10	GFP10	GFP10	GFP10	GFP10	GFP10	GFP10	GFP10	GFP10	GFP10	GFP10	GFP10	GFP10	GFP10	GFP10	GFP10
		*cmcA	cmcA*	*cmcB	cmcB*	*cmcC	cmcC*	*cmcE	cmcE*	*eutK	eutK*	*eutM	eutM*	*eutS	eutS*	*pduA	pduA*	*pduJ	pduJ*	*pduK	pduK*	*pduU	pduU*
GFP11	*cmcA	9.583	7.961	9.112	7.329	9.533	8.817	9.308	8.395	NM	11.57	9.114	9.696	NM	10.82	9.986	8.56	8.982	7.385	11.7	10.03	9.274	9.874
GFP11	cmcA*	9.534	9.686	8.724	8.666	9.486	10.17	9.183	8.87	11.8	11.88	8.834	9.454	14.19	9.538	9.849	9.719	8.965	8.586	10.33	10.24	10.78	10.51
GFP11	*cmcB	9.098	7.49	8.346	7.853	9.617	8.307	9.072	8.829	12.25	10.47	9.219	8.667	9.562	NM	9.322	7.38	9.156	7.324	11.07	9.906	NM	10.8
GFP11	cmcB*	8.855	8.84	9.1	8.359	8.767	9.62	9.242	9.089	10.84	10.87	8.875	9.856	11.19	9.503	8.984	9.319	8.9	7.948	9.603	9.759	NM	10.31
GFP11	*cmcC	9.453	8.22	9.444	7.339	10.58	8.291	9.412	8.141	NM	10.59	9.186	8.1	NM	10.53	11.15	10.99	9.178	7.716	NM	NM	9.976	10.3
GFP11	cmcC*	9.781	9.992	9.105	9.339	9.679	10.11	8.732	9.424	NM	10.69	8.661	11.5	NM	NM	12.85	11.32	9.029	9.012	NM	NM	10.44	10.4
GFP11	*cmcE	8.617	7.759	8.915	8.221	8.755	7.952	NM	11.95	NM	NM	NM	10.35	NM	9.564	12.48	8.519	9.175	7.565	NM	12.42	NM	NM
GFP11	cmcE*	8.771	7.701	9.349	8.402	8.557	9.979	10.9	8.792	11.23	10.14	10.4	11.07	NM	8.517	10.34	8.958	9.38	8.389	10.76	9.302	12.01	10.18
GFP11	*eutK	11.7	10.9	11.07	10.19	NM	NM	NM	10.78	11.11	10.26	9.874	8.374	NM	NM	NM	10.96	10.76	10.15	NM	10.24	NM	11.23
GFP11	eutK*	12.17	11.09	11.25	10.65	NM	8.145	NM	10.12	11.1	9.881	9.767	11.21	10.23	11.89	10.97	10.71	10.82	9.606	NM	10.27	11.39	9.829
GFP11	*eutM	9.298	7.186	9.067	7.298	9.48	8.53	NM	10.54	NM	9.462	9.302	8.649	NM	12.34	9.936	7.095	11.92	8.62	NM	11.01	NM	10.49
GFP11	eutM*	9.667	9.361	9.596	9.789	9.706	10.54	NM	12.61	NM	10.43	9.565	11.11	NM	12.43	10.68	10.63	10.07	11.11	NM	12.54	NM	10.86
GFP11	*eutS	NM	NM	12.67	9.644	NM	NM	NM	NM	NM	9.83	NM	12.87	11.79	8.957	NM	11.97	12.12	10.41	NM	10.78	NM	11.07
GFP11	eutS*	12.44	9.815	11.55	10.19	NM	NM	NM	8.059	11.98	10.55	8.023	11.91	10.38	10.17	12.4	10.52	12	10.86	NM	10.97	NM	11.58
GFP11	*pduA	8.974	7.72	9.375	7.622	NM	NM	9.878	9.249	NM	10.21	NM	9.426	NM	10.29	10.19	7.942	10.11	10.21	10.03	9.903	9.864	10.28
GFP11	pduA*	9.312	8.061	9.067	8.56	10.69	9.237	10.99	10.42	NM	9.918	11.33	11.86	NM	9.943	9.717	9.913	10.77	8.833	9.76	9.557	10.57	10.65
GFP11	*pduJ	9.703	7.338	9.258	7.75	9.753	8.537	10.41	9.39	11.94	10.35	11.07	10.58	12	10.58	11.09	13.15	9.785	8.2	8.995	9.397	NM	9.932
GFP11	pduJ*	8.204	8.05	8.848	8.868	8.716	9.344	8.986	8.565	9.989	9.201	NM	10.46	11.63	10.05	10.41	9.288	9.753	8.907	8.817	9.841	NM	9.527
GFP11	*pduK	9.805	9.251	10.23	8.472	NM	NM	NM	11.69	NM	10.97	NM	11.11	NM	12.7	11.68	8.79	10.16	10.06	NP	15.98	NM	NM
GFP11	pduK*	10.13	9.673	9.683	9.804	NM	NM	NM	9.434	NM	9.832	NM	12.82	7.638	11.01	11.41	9.457	10.16	12.38	14.58	10.5	11.24	10.6
GFP11	*pduU	10.38	9.507	NM	10.4	11.1	11.21	NM	11.41	NM	10.59	NM	NM	9.946	8.612	10.28	10.45	NM	9.342	NM	11.7	10.97	8.88
GFP11	pduU*	10.73	9.921	NM	9.788	11.08	11.72	NM	9.849	NM	9.902	NM	11.25	10.13	11.04	9.978	9.504	NM	10.71	11.62	NM	9.977	9.266
						NM: not measured since the estimation was not sufficiently reliable														NP: not possible
