## Supplementary material for "Promiscuous structural cross-compatibilities between major shell components of *Klebsiella pneumoniae* bacterial microcompartments": Table S9 His6 and His6FLAG BMC-H DNA and Protein sequences 11nov24.xlsx

### Sheet: His6-tagged BMC-H
Name	Insertion sites	Vector	Insert length	Insert sequence	BMC-H (His6) protein sequence
				between CATATG (START codon)-- CTCGAG	(missing start MET)
EutK_His6	NdeI_XhoI	pET-29b(+)	516	ATTAACGCCTTAGGCTTACTGGAGGTGGAAGGTATGGTAGCTGCCGTTGATGCCGCGGATGCAATGCTAAAAGCCGCGAACGTTCGCTTGCTGTCACACGAAGTATTAGATCCGGGACGTCTAACCTTAGTGGTGGAAGGCGATTTAGCGGCGTGCCGCGCGGCGTTAGATGCGGGTTCAGTGGCAGCGGAGCGTACAGGCTGCGTGATTAGCCGGCGCGAGATTGGCCGTCCGGAAGAAGATACCCAGTGGCTGATTGGCGGCTTTCAGCCGCCGCCGCCAGCCCCACTGCCCCCGGCTGATCCAGCGTCAAGCGAGGCGTTACTGACGCTGCTTGCGAGCGTTCGCCAGGGCATGACGGCGGGCGAAGTGGCGGCGCATTTTGCGTGGCCGCTGGAT…	INALGLLEVEGMVAAVDAADAMLKAANVRLLSHEVLDPGRLTLVVEGDLAACRAALDAGSVAAERTGCVISRREIGRPEEDTQWLIGGFQPPPPAPLPPADPASSEALLTLLASVRQGMTAGVAAHFAWPLDKARQALDQLFSAGTLRKRSSRYRLKNPGSGSGHHHHHH
EutM_His6	NdeI_XhoI	pET-29b(+)	321	GAGGCTCTAGGGATGATTGAAACGCGCGGTCTGGTAGCCTTAATCGAAGCCAGCGATGCAATGGTAAAAGCCGCGCGCGTGAAATTAGTGGGCGTGAAACAGATTGGCGGCGGCCTGGTGACCGCGATGGTGCGCGGCGATGTGGCGGCTTGCAAAGCAGCCACGGATGCGGGCGCTGCGGCAGCGCAGCGGATCGGTGAACTTGTTAGTGTGCATGTGATTCCGCGTCCGCACGGCGATCTGGAAGAAGTATTTCCGATCAGCTTTAAAGGGGATAGCAACATTGGTAGTGGCTCCGGACATCACCATCACCACCACTGA	EALGMIETRGLVALIEASDAMVKAARVKLVGVKQIGGGLVTAMVRGDVAACKAATDAGAAAAQRIGELVSVHVIPRPHGDLEEVFPISFKGDSNIGSGSGHHHHHH
EutS_His6	NdeI_XhoI	pET-29b(+)	366	GATAAAGAGCGCATTATCCAGGAGTTTGTTCCGGGGAAACAGGTTACGCTGGCACATCTGATTGCGCATCCGGGTGCCGAATTAGCGAAAAAGATTGGCGTGCCCGAATCGGGCGCGATTGGCATCATGACATTAACGCCGGGGGAAACTGCGATGATTGCGGGCGATCTGGCGATGAAAGCTGCCGATGTTCATATCGGCTTTTTAGATCGGTTTAGCGGCGCGCTGGTGATTTATGGCCCGGTTGGCGCCGTGGAAGAAGCGCTGCTGCAGACCATCGGCGGCTTAGGCCGGCTGCTAAACTACACCCTTTGTGAGCTGACAAAATCAggtAGTGGCTCCggaCATCACCATCACCACCACTGA	DKERIIQEFVPGKQVTLAHLIAHPGAELAKKIGVPESGAIGIMTLTPGETAMIAGDLAMKAADVHIGFLDRFSGALVIYGPVGAVEEALLQTIGGLGRLLNYTLCELTKSGSGSGHHHHHH
PduA_His6	NdeI_XhoI	pET-29b(+)	315	CAACAAGAGGCTCTAGGAATGGTAGAAACGAAAGGACTGACAGCAGCTATCGAGGCTGCTGACGCTATGGTAAAGAGCGCTAATGTCCTTTTAGTGGGTTACGAACGAATTGGTAGCGGCCTGGTGACCGTGATTGTGCGCGGCGATGTTGGCGCCGTGAAGGCTGCCACCGATGCGGGCGCAGCGGCGGCGCGCCATGTTGGCGAAGTCAAAGCTGTGCATGTAATTCCACGCCCACATACCGATGTCGAAAAGATTTTACCGAAGGGCAATTCGCAAGGTAGTGGCTCCGGACATCACCATCACCACCACTGA	QQEALGMVETKGLTAAIEAADAMVKSANVLLVGYERIGSGLVTVIVRGDVGAVKAATDAGAAAARHVGEVKAVHVIPRPHTDVEKILPKGNSQGSGSGHHHHHH
PduJ_His6	NdeI_XhoI	pET-29b(+)	306	AATAATGCTTTGGGCTTAGTGGAAACCAAAGGGTTAGTGGGTGCGATCGAAGCTGCAGACGCGATGGTCAAAAGCGCCAACGTTCAGTTAATTGGCTATGAAAAGATCGGTAGCGGCCTGATTACCGTTATGGTCCGTGGGGATGTCGGTGCCGTGAAGGCGGCCGTGGATGCGGGCAGCGCCGCCGCGAGCGTGGTGGGTGAAGTAAAATCAAGCCATGTGATTCCGCGCCCGCATAGCGATGTGGAAGCGATTCTGCCAAAATCAGTTggtAGTGGCTCCggaCATCACCATCACCACCACTGA	NNALGLVETKGLVGAIEAADAMVKSANVQLIGYEKIGSGLITVMVRGDVGAVKAAVDAGSAAASVVGEVKSSHVIPRPHSDVEAILPKSVGSGSGHHHHHH
His6_PduK	NdeI_XhoI	pET-29b(+)	507	GCACATCACCATCACCATCATGGCTCTGGTAGCGGTGGCATGAAGCAATCACTAGGTCTCTTAGAAGTGAGCGGCCTGGCGCTGGCGATTACCTGCGCGGATGCGATGGCGAAAGCGGCGGCGATCACCCTGTTAGCGCTGGAAAAAACGAACGGCAGCGGCTGGATGGTAGTCAAAATCGTCGGTGATGTTGCGAGCGTGCAGGCGGCGGTGATGACGGGCGCGGAATTGGCCGATCGTCAGCAGGGCCTGGTTGCCCAGAAAGTAATCGCCCGTCCAGGTGCGGGCTTACTGCCGGCACGGGTGGAGGCACCCTCGCCCGCTCCCGACGCAGCCTTAGAAGAGGAAAATGCCACGATCATGGACGAGCGGCGTGACCCAGCAGATACACTGCCCCGC…	AHHHHHHGSGSGGMKQSLGLLEVSGLALAITCADAMAKAAAITLLALEKTNGSGWMVVKIVGDVASVQAAVMTGAELADRQQGLVAQKVIARPGAGLLPARVEAPSPAPDAALEEENATIMDERRDPADTLPRPAEQVTCNLCLDPHCPRQKGEPRSQCLHAGKRGDA
His6_PduU	NdeI_XhoI	pET-29b(+)	390	GCACATCACCATCACCATCATggcTCTGGTAGCGGTggcATGGAACCCCAGACGCCAACCGAACGTATGATTCAGGAATATGTGCCGGGCAAACAAGTGACCTTAGCGCATCTGATCGCCAATCCGGGTAAAGACCTGTTTAAAAAATTAGGCCTGCCGGATGCGGTGAGCGCGATTGGCATTTTAACCATCACTCCGTCTGAAGCAAGCATTATCGCGTGCGATATCGCGACGAAATCTGGTGCGGTGGAAATCGGCTTTCTGGACCGCTTTACCGGCGCGGTGGTGCTGACGGGCGATGTTAGCGCCGTTGAATACGCCTTGCGTCAAGTTACACGTACACTGGGTGAACTGATGCGTTTTACCGCGTGCCCGATTACCCGCACCTGA	AHHHHHHGSGSGGMEPQTPTERMIQEYVPGKQVTLAHLIANPGKDLFKKLGLPDAVSAIGILTITPSEASIIACDIATKSGAVEIGFLDRFTGAVVLTGDVSAVEYALRQVTRTLGELMRFTACPITRT
CmcA_His6	NdeI_XhoI	pET-29b(+)	309	GGAGACGCCTTAGGCTTAATTGAAACCAAGGGCTTAGTGGCCTGTATCGAAGCTGCTGACGCGATGTGCAAAGCGGCGAACGTGGAACTGATTGGCTATGAAAACGTGGGCAGCGGCCTGGTGACCGTGATGGTGAAAGGTGATGTTGGCGCGGTGAAAGCTGCTGTGGATAGCGGTGTTGAAAGCGCGCAGCGCATTGGCGAAGTGGTGACCAGCCTGGTGATCGCGCGTCCTCATAATGATATCAATAAAATCGTAATCAAACACAAGGCAggtAGTGGCTCCggaCATCACCATCACCACCACTGA	GDALGLIETKGLVACIEAADAMCKAANVELIGYENVGSGLVTVMVKGDVGAVKAAVDSGVESAQRIGEVVTSLVIARPHNDINKIVIKHKAGSGSGHHHHHH
CmcB_His6	NdeI_XhoI	pET-29b(+)	315	GGAGATGCTTTAGGCTTAATTGAAACCAAAGGGCTGGTGGCGTGCATCGAAGCGGCCGATGCCATGTGTAAAGCTGCGAACGTTGAACTTATTGGCTATGAAAACGTGGGCAGCGGCCTGGTGACCGCGATGGTGAAAGGCGATGTTGGCGCGGTGAAAGCTGCAGTGGATAGCGGCGTGGAAAGCGCGCAGCGCATTGGCGAAGTGGTGACCAGCCTGGTGATTGCGCGCCCGCACAACGATATCAATAAAATCGTCTCACACTACAAAATCGCAGATggtAGTGGCTCCggaCATCACCATCACCACCACTGA	GDALGLIETKGLVACIEAADAMCKAANVELIGYENVGSGLVTAMVKGDVGAVKAAVDSGVESAQRIGEVVTSLVIARPHNDINKIVSHYKIADGSGSGHHHHHH
CmcC_His6	NdeI_XhoI	pET-29b(+)	309	AAGGAAGCTCTGGGATTAATTGAAACGAAAGGGCTGGTCGCCTGTATCGAAGCTGCGGATGCAATGTGTAAAGCGGCGAACGTGGAATTAATTGGCTATGAAAATGTTGGCAGCGGTTTAGTGACGGCGATGGTTAAAGGGGATGTGGGTGCCGTGAACGCCGCAGTGGATAGCGGCGTGGAAGCGGCGAAACGCATTGGTGAAGTTGTGAGCAGCCGGGTGATCGCACGCCCACATAACGATATTGAAAAAATCGCTGCACAGCACAAAGCAggtAGTGGCTCCggaCATCACCATCACCACCACTGA	KEALGLIETKGLVACIEAADAMCKAANVELIGYENVGSGLVTAMVKGDVGAVNAAVDSGVEAAKRIGEVVSSRVIARPHNDIEKIAAQHKAGSGSGHHHHHH
CmcE_His6	NdeI_XhoI	pET-29b(+)	429	AAATCACTAGGGGTAATCGAGACGCGGGGTTGGGTAGCGGCGATTCAGGCTGTTGATGCAGCCTGCAAAGCTGCAGGTGTTACCTGCATTGGCTATCGTAAACCAGGCAGCGGTCTGGTCAGCGTGTGTTTTGAAGGTGAAATCAGCGCCATTCATACCGCGATTGAACGCGGCGTGGCGGTGGCGGGCGCGGAACATACCGTGAAATCGCTGGTGATTGCGCGCCCGGAAAGATGTGTGGTTGAAGCCCTGTCGAACCTGAAAGGTAACCCGCCGCCGGCGAAAAAAGCAGCGGAGCCGGTTGTGATTGCGGCGCCGGAGCCGATCGTGCCACCGGCCGCGCCAAACGAAACCGAAGATAAACACCCGGCTCTGAAGAAAGGAAAAAAGTCAggtAGT…	KSLGVIETRGWVAAIQAVDAACKAAGVTCIGYRKPGSGLVSVCFEGEISAIHTAIERGVAVAGAEHTVKSLVIARPERCVVEALSNLKGNPPPAKKAAEPVVIAAPEPIVPPAAPNETEDKHPALKKGKKSGSGSGHHHHHH
His6_CmcE	NdeI_XhoI	pET-29b(+)	438	GCACATCACCATCACCATCATggcTCTGGTAGCGGTggcATGAAATCACTAGGGGTAATCGAGACGCGGGGTTGGGTAGCGGCGATTCAGGCTGTTGATGCAGCCTGCAAAGCTGCAGGTGTTACCTGCATTGGCTATCGTAAACCAGGCAGCGGTCTGGTCAGCGTGTGTTTTGAAGGTGAAATCAGCGCCATTCATACCGCGATTGAACGCGGCGTGGCGGTGGCGGGCGCGGAACATACCGTGAAATCGCTGGTGATTGCGCGCCCGGAAAGATGTGTGGTTGAAGCCCTGTCGAACCTGAAAGGTAACCCGCCGCCGGCGAAAAAAGCAGCGGAGCCGGTTGTGATTGCGGCGCCGGAGCCGATCGTGCCACCGGCCGCGCCAAACGAAACCGAA…	AHHHHHHGSGSGGMKSLGVIETRGWVAAIQAVDAACKAAGVTCIGYRKPGSGLVSVCFEGEISAIHTAIERGVAVAGAEHTVKSLVIARPERCVVEALSNLKGNPPPAKKAAEPVVIAAPEPIVPPAAPNETEDKHPALKKGKKS

### Sheet: His6|Flag-tagged pairs
Name	Insertion sites	Vector	Insert length	Insert sequence	BMC-H (FLAG) protein sequence (1st partner)	BMC-H (His6) protein sequence (2nd partner)
comment				between CATATG (START codon)-- CTCGAG	(missing start MET)	(His6 provided by pET29b for C-terminal tags)
EutK_FLAG/EutS_His6	NdeI_XhoI	pET-29b(+)	914	ATTAACGCCTTAGGCTTACTGGAGGTGGAAGGTATGGTAGCTGCCGTTGATGCCGCGGATGCAATGCTAAAAGCCGCGAACGTTCGCTTGCTGTCACACGAAGTATTAGATCCGGGACGTCTAACCTTAGTGGTGGAAGGCGATTTAGCGGCGTGCCGCGCGGCGTTAGATGCGGGTTCAGTGGCAGCGGAGCGTACAGGCTGCGTGATTAGCCGGCGCGAGATTGGCCGTCCGGAGGAAGATACCCAGTGGCTGATTGGCGGGTTTCAGCCGCCGCCGCCAGCCCCACTGCCCCCGGCTGATCCAGCGTCAAGCGAGGCGTTACTGACGCTGCTTGCGAGCGTTCGCCAGGGCATGACGGCGGGCGAAGTGGCGGCGCATTTTGCGTGGCCGCTGGAT…	INALGLLEVEGMVAAVDAADAMLKAANVRLLSHEVLDPGRLTLVVEGDLAACRAALDAGSVAAERTGCVISRREIGRPEEDTQWLIGGFQPPPPAPLPPADPASSEALLTLLASVRQGMTAGEVAAHFAWPLDKARQALDQLFSAGTLRKRSSRYRLKNPGSGSGADYKDDDDK	MDKERIIQEFVPGKQVTLAHLIAHPGAELAKKIGVPESGAIGIMTLTPGETAMIAGDLAMKAADVHIGFLDRFSGALVIYGPVGAVEEALLQTIGGLGRLLNYTLCELTKSGSGLEHHHHHH
EutS_FLAG/EutM_His6	NdeI_XhoI	pET-29b(+)	719	GATAAAGAGCGCATTATCCAGGAGTTTGTTCCGGGGAAACAGGTTACGCTGGCACATCTGATTGCGCATCCGGGTGCCGAATTAGCGAAAAAGATTGGCGTGCCCGAATCGGGCGCGATTGGCATCATGACATTAACGCCGGGGGAAACTGCGATGATTGCGGGCGATCTGGCGATGAAAGCTGCCGATGTTCATATCGGCTTTTTAGATCGGTTTAGCGGCGCGCTGGTGATTTATGGCCCGGTTGGCGCCGTGGAAGAAGCGCTGCTGCAGACCATCGGCGGCTTAGGCCGGCTGCTAAACTACACCCTTTGTGAGCTGACAAAATCAGGCAGTGGATCCGGTGCAGATTACAAAGATGACGATGATAAGTAATGAGCCTCCTCTGTACAGACTAGT…	DKERIIQEFVPGKQVTLAHLIAHPGAELAKKIGVPESGAIGIMTLTPGETAMIAGDLAMKAADVHIGFLDRFSGALVIYGPVGAVEEALLQTIGGLGRLLNYTLCELTKSGSGSGADYKDDDDK	MEALGMIETRGLVALIEASDAMVKAARVKLVGVKQIGGGLVTAMVRGDVAACKAATDAGAAAAQRIGELVSVHVIPRPHGDLEEVFPISFKGDSNIGSGLEHHHHHH
PduA_FLAG/His6_PduJ	NdeI_XhoI	pET-29b(+)	692	CAACAAGAGGCTCTAGGAATGGTAGAAACGAAAGGACTGACAGCAGCTATCGAGGCTGCTGACGCTATGGTAAAGAGCGCTAATGTCCTTTTAGTGGGTTACGAACGAATTGGTAGCGGCCTGGTGACCGTGATTGTGCGCGGCGATGTTGGCGCAGTGAAAGCTGCCACCGATGCGGGTGCGGCAGCGGCTCGCCATGTTGGCGAAGTCAAAGCTGTGCATGTAATTCCACGCCCACATACCGATGTCGAAAAGATTTTACCGAAGGGCAATTCGCAAGGCAGTGGATCCGGTGCAGATTACAAAGATGACGATGATAAGTAATGAGCCTCCTCTGTACAGACTAGTATACTTTAAGAAGGAGATATACCATGGCACATCACCATCACCATCATGCTT…	QQEALGMVETKGLTAAIEAADAMVKSANVLLVGYERIGSGLVTVIVRGDVGAVKAATDAGAAAARHVGEVKAVHVIPRPHTDVEKILPKGNSQGSGSGADYKDDDDK	MAHHHHHHASGGSGGMNNALGLVETKGLVGAIEAADAMVKSANVQLIGYEKIGSGLITVMVRGDVGAVKAAVDAGSAAASVVGEVKSSHVIPRPHSDVEAILPKSV
FLAG_PduJ/His6_PduK	NdeI_XhoI	pET-29b(+)	878	GCAGATTACAAAGATGACGATGATAAGGGCAGTGGTTCCGGAATGAATAATGCTTTGGGCTTAGTGGAAACCAAAGGGTTAGTGGGTGCGATCGAAGCTGCAGACGCGATGGTCAAAAGCGCCAACGTTCAGTTAATTGGCTATGAAAAGATCGGTAGCGGCCTGATTACCGTTATGGTCCGTGGGGATGTCGGTGCCGTGAAGGCGGCCGTGGATGCGGGCAGCGCCGCCGCGAGCGTGGTGGGTGAGGTAAAATCAAGCCATGTGATTCCGCGCCCGCATAGCGATGTTGAAGCGATTCTGCCAAAATCAGTTTAATGAGCCTCCTCTGTACAGACTAGTATACTTTAAGAAGGAGATATACCATGGCACATCACCATCACCATCATGCTTCTGGCG…	ADYKDDDDKGSGSGMNNALGLVETKGLVGAIEAADAMVKSANVQLIGYEKIGSGLITVMVRGDVGAVKAAVDAGSAAASVVGEVKSSHVIPRPHSDVEAILPKSV	MAHHHHHHASGGSGGMKQSLGLLEVSGLALAITCADAMAKAAAITLLALEKTNGSGWMVVKIVGDVASVQAAVMTGAELADRQQGLVAQKVIARPGAGLLPARVEAPSPAPDAALEEENATIMDERRDPADTLPRPAEQVTCNLCLDPHCPRQKGEPRSQCLHAGKRGDA
FLAG_PduU/His6_PduK	NdeI_XhoI	pET-29b(+)	953	GCAGATTACAAAGATGACGATGATAAGGGCAGTGGTTCCGGAATGGAACCCCAGACGCCAACCGAACGTATGATTCAGGAATATGTGCCGGGCAAACAAGTGACCTTAGCGCATCTGATCGCCAATCCGGGTAAAGACCTGTTTAAAAAATTAGGCCTGCCGGATGCGGTGAGCGCGATTGGCATTTTAACCATCACTCCGTCTGAAGCAAGCATTATCGCGTGCGATATCGCGACGAAATCTGGTGCGGTGGAAATCGGCTTTCTGGACCGCTTTACCGGCGCGGTGGTGCTGACGGGCGATGTTAGCGCCGTTGAATACGCCTTGCGTCAAGTTACACGTACACTGGGTGAACTGATGCGTTTTACCGCGTGCCCGATTACCCGCACCTAATGAGCC…	ADYKDDDDKGSGSGMEPQTPTERMIQEYVPGKQVTLAHLIANPGKDLFKKLGLPDAVSAIGILTITPSEASIIACDIATKSGAVEIGFLDRFTGAVVLTGDVSAVEYALRQVTRTLGELMRFTACPITRT	MAHHHHHHASGGSGGMKQSLGLLEVSGLALAITCADAMAKAAAITLLALEKTNGSGWMVVKIVGDVASVQAAVMTGAELADRQQGLVAQKVIARPGAGLLPARVEAPSPAPDAALEEENATIMDERRDPADTLPRPAEQVTCNLCLDPHCPRQKGEPRSQCLHAGKRGDA
CmcA_FLAG/CmcC_His6	NdeI_XhoI	pET-29b(+)	650	GGAGACGCCTTAGGCTTAATTGAAACCAAGGGCTTAGTGGCATGTATTGAAGCTGCTGACGCGATGTGCAAAGCTGCGAATGTGGAACTGATTGGGTATGAGAACGTGGGCAGCGGCCTGGTGACCGTGATGGTGAAAGGTGATGTTGGCGCGGTGAAAGCTGCTGTGGATAGCGGTGTTGAAAGCGCGCAGCGCATTGGCGAAGTGGTGACCAGCCTGGTGATCGCGCGTCCTCATAATGATATCAATAAAATCGTAATCAAACACAAGGCGGGCAGTGGATCCGGTGCAGATTACAAAGATGACGATGATAAGTAATGAGCCTCCTCTGTACAGACTAGTATACTTTAAGAAGGAGATATACCATGAAGGAGGCTTTGGGATTAATTGAAACGAAGG…	GDALGLIETKGLVACIEAADAMCKAANVELIGYENVGSGLVTVMVKGDVGAVKAAVDSGVESAQRIGEVVTSLVIARPHNDINKIVIKHKAGSGSGADYKDDDDK	MKEALGLIETKGLVACIEAADAMCKAANVELIGYENVGSGLVTAMVKGDVGAVNAAVDSGVEAAKRIGEVVSSRVIARPHNDIEKIAAQHKAGSGLEHHHHHH
CmcE_FLAG/CmcA_His6	NdeI_XhoI	pET-29b(+)	770	AAATCACTAGGGGTAATCGAGACGCGGGGTTGGGTAGCGGCGATTCAGGCTGTTGATGCAGCCTGCAAAGCTGCAGGTGTTACCTGCATTGGCTATCGTAAACCAGGCAGCGGTCTGGTCAGCGTGTGTTTTGAAGGTGAAATCAGCGCCATTCATACCGCGATTGAACGCGGCGTGGCGGTGGCGGGCGCGGAACATACCGTGAAATCGCTGGTGATTGCGCGCCCGGAAAGATGTGTGGTTGAAGCCCTGTCGAACCTGAAAGGTAACCCGCCGCCGGCGAAAAAAGCAGCGGAGCCGGTTGTGATTGCGGCGCCGGAGCCGATCGTGCCACCGGCCGCGCCAAACGAAACCGAAGATAAACACCCGGCTCTGAAGAAAGGAAAAAAGTCAGGCAGT…	KSLGVIETRGWVAAIQAVDAACKAAGVTCIGYRKPGSGLVSVCFEGEISAIHTAIERGVAVAGAEHTVKSLVIARPERCVVEALSNLKGNPPPAKKAAEPVVIAAPEPIVPPAAPNETEDKHPALKKGKKSGSGSGADYKDDDDK	MGDALGLIETKGLVACIEAADAMCKAANVELIGYENVGSGLVTVMVKGDVGAVKAAVDSGVESAQRIGEVVTSLVIARPHNDINKIVIKHKAGSGLEHHHHHH
CmcB_FLAG/CmcE_His6	NdeI_XhoI	pET-29b(+)	776	GGAGATGCTTTAGGCTTAATTGAAACCAAAGGGCTGGTGGCGTGCATCGAAGCGGCCGATGCCATGTGTAAAGCTGCGAACGTTGAACTTATTGGCTATGAAAACGTGGGCAGCGGCCTGGTGACCGCGATGGTGAAAGGCGATGTTGGCGCGGTGAAAGCTGCAGTGGATAGCGGCGTGGAAAGCGCGCAGCGCATTGGCGAAGTGGTGACCAGCCTGGTCATTGCACGTCCGCACAACGATATCAATAAAATCGTCTCACACTACAAAATCGCAGATGGCAGTGGATCCGGTGCAGATTACAAAGATGACGATGATAAGTAATGAGCCTCCTCTGTACAGACTAGTATACTTTAAGAAGGAGATATACCATGAAATCACTAGGGGTAATCGAGACGC…	GDALGLIETKGLVACIEAADAMCKAANVELIGYENVGSGLVTAMVKGDVGAVKAAVDSGVESAQRIGEVVTSLVIARPHNDINKIVSHYKIADGSGSGADYKDDDDK	MKSLGVIETRGWVAAIQAVDAACKAAGVTCIGYRKPGSGLVSVCFEGEISAIHTAIERGVAVAGAEHTVKSLVIARPERCVVEALSNLKGNPPPAKKAAEPVVIAAPEPIVPPAAPNETEDKHPALKKGKKSGSGLEHHHHHH
EutM_FLAG/PduJ_His6	NdeI_XhoI	pET-29b(+)	659	GAGGCTCTAGGGATGATTGAAACGCGCGGTCTGGTAGCCTTAATCGAAGCCAGCGATGCAATGGTAAAAGCCGCGCGCGTGAAATTAGTGGGCGTGAAACAGATTGGCGGCGGCCTGGTGACCGCGATGGTGCGCGGCGATGTTGCGGCATGCAAAGCGGCTACGGATGCGGGCGCCGCAGCGGCGCAACGGATCGGTGAACTTGTTAGTGTGCATGTGATTCCGCGTCCGCACGGCGATCTGGAAGAAGTATTTCCGATCAGCTTTAAAGGGGATAGCAACATTGGCAGTGGATCCGGTGCAGATTACAAAGATGACGATGATAAGTAATGAGCCTCCTCTGTACAGACTAGTATACTTTAAGAAGGAGATATACCATGAATAATGCTTTGGGCTTAG…	EALGMIETRGLVALIEASDAMVKAARVKLVGVKQIGGGLVTAMVRGDVAACKAATDAGAAAAQRIGELVSVHVIPRPHGDLEEVFPISFKGDSNIGSGSGADYKDDDDK	MNNALGLVETKGLVGAIEAADAMVKSANVQLIGYEKIGSGLITVMVRGDVGAVKAAVDAGSAAASVVGEVKSSHVIPRPHSDVEAILPKSVGSGLEHHHHHH
EutS_FLAG/His6_PduU	NdeI_XhoI	pET-29b(+)	818	GATAAAGAGCGCATTATCCAGGAGTTTGTTCCGGGGAAACAGGTTACGCTGGCACATCTGATTGCGCATCCGGGTGCCGAATTAGCGAAAAAGATTGGCGTGCCCGAATCGGGCGCCATCGGCATCATGACATTAACGCCGGGGGAAACTGCGATGATTGCGGGCGATCTGGCGATGAAAGCTGCCGATGTTCATATCGGCTTTTTAGATCGGTTTAGCGGCGCGCTGGTGATTTATGGCCCGGTTGGCGCCGTGGAAGAAGCGCTGCTGCAGACCATCGGCGGCTTAGGCCGGCTGCTAAACTACACCCTTTGTGAGCTGACAAAATCAGGCAGTGGATCCGGTGCAGATTACAAAGATGACGATGATAAGTAATGAGCCTCCTCTGTACAGACTAGT…	DKERIIQEFVPGKQVTLAHLIAHPGAELAKKIGVPESGAIGIMTLTPGETAMIAGDLAMKAADVHIGFLDRFSGALVIYGPVGAVEEALLQTIGGLGRLLNYTLCELTKSGSGSGADYKDDDDK	MAHHHHHHASGGSGGMEPQTPTERMIQEYVPGKQVTLAHLIANPGKDLFKKLGLPDAVSAIGILTITPSEASIIACDIATKSGAVEIGFLDRFTGAVVLTGDVSAVEYALRQVTRTLGELMRFTACPITRT
CmcB_FLAG/EutK_His6	NdeI_XhoI	pET-29b(+)	863	GGAGATGCTTTAGGCTTAATTGAAACCAAAGGGCTGGTGGCGTGCATCGAAGCGGCCGATGCCATGTGTAAAGCAGCCAACGTTGAACTTATTGGCTATGAGAACGTGGGCAGCGGCCTGGTGACCGCGATGGTGAAAGGCGATGTAGGCGCGGTGAAAGCTGCTGTGGATTCGGGCGTGGAAAGCGCGCAGCGCATTGGCGAAGTGGTGACCAGCTTAGTGATTGCACGCCCGCATAACGATATCAATAAGATCGTCTCACACTACAAAATCGCAGATGGCAGTGGATCCGGAGCAGATTATAAAGATGACGATGATAAGTAATGAGCCTCCTCTGTACAGACTAGTATACTTTAAGAAGGAGATATACCATGATTAACGCCTTAGGCTTACTGGAGG…	GDALGLIETKGLVACIEAADAMCKAANVELIGYENVGSGLVTAMVKGDVGAVKAAVDSGVESAQRIGEVVTSLVIARPHNDINKIVSHYKIADGSGSGADYKDDDDK	MINALGLLEVEGMVAAVDAADAMLKAANVRLLSHEVLDPGRLTLVVEGDLAACRAALDAGSVAAERTGCVISRREIGRPEEDTQWLIGGFQPPPPAPLPPADPASSEALLTLLASVRQGMTAGEVAAHFAWPLDKARQALDQLFSAGTLRKRSSRYRLKNPGSGLEHHHHHH
CmcE_FLAG/PduJ_His6	NdeI_XhoI	pET-29b(+)	767	AAATCACTAGGGGTAATCGAGACGCGGGGTTGGGTAGCGGCGATTCAGGCTGTTGATGCAGCCTGCAAAGCTGCAGGTGTTACCTGCATTGGCTATCGTAAACCAGGCAGCGGTCTGGTCAGCGTGTGTTTTGAAGGTGAAATCAGCGCCATTCATACCGCGATTGAACGCGGCGTGGCGGTGGCGGGCGCGGAACATACCGTGAAATCGCTGGTGATTGCGCGCCCGGAAAGATGTGTGGTTGAAGCCCTGTCGAACCTGAAAGGTAACCCGCCGCCGGCGAAAAAAGCAGCGGAGCCGGTTGTGATTGCGGCGCCGGAGCCGATCGTGCCACCGGCCGCGCCAAACGAAACCGAAGATAAACACCCGGCTCTGAAGAAAGGAAAAAAGTCAGGCAGT…	KSLGVIETRGWVAAIQAVDAACKAAGVTCIGYRKPGSGLVSVCFEGEISAIHTAIERGVAVAGAEHTVKSLVIARPERCVVEALSNLKGNPPPAKKAAEPVVIAAPEPIVPPAAPNETEDKHPALKKGKKSGSGSGADYKDDDDK	MNNALGLVETKGLVGAIEAADAMVKSANVQLIGYEKIGSGLITVMVRGDVGAVKAAVDAGSAAASVVGEVKSSHVIPRPHSDVEAILPKSVGSGLEHHHHHH
EutK_FLAG/EutM_His6	NdeI_XhoI	pET-29b(+)	869	ATTAACGCCTTAGGCTTACTGGAGGTGGAAGGTATGGTAGCTGCCGTTGATGCCGCGGATGCAATGCTAAAAGCCGCGAACGTTCGCTTGCTGTCACACGAAGTATTAGATCCGGGACGTCTAACCTTAGTGGTGGAAGGCGATTTAGCGGCGTGCCGCGCGGCGTTAGATGCGGGTTCAGTGGCAGCGGAGCGTACAGGCTGCGTGATTAGCCGGCGCGAGATTGGCCGTCCGGAAGAAGATACCCAGTGGCTGATTGGCGGCTTTCAGCCGCCGCCGCCAGCCCCACTGCCCCCGGCTGATCCAGCGTCAAGCGAGGCGTTACTGACGCTGCTTGCGAGCGTTCGCCAGGGCATGACGGCGGGCGAAGTGGCGGCGCATTTTGCGTGGCCGCTGGAT…	INALGLLEVEGMVAAVDAADAMLKAANVRLLSHEVLDPGRLTLVVEGDLAACRAALDAGSVAAERTGCVISRREIGRPEEDTQWLIGGFQPPPPAPLPPADPASSEALLTLLASVRQGMTAGEVAAHFAWPLDKARQALDQLFSAGTLRKRSSRYRLKNPGSGSGADYKDDDDK	MEALGMIETRGLVALIEASDAMVKAARVKLVGVKQIGGGLVTAMVRGDVAACKAATDAGAAAAQRIGELVSVHVIPRPHGDLEEVFPISFKGDSNIGSGLEHHHHHH
FLAG_PduU/His6_PduJ	NdeI_XhoI	pET-29b(+)	761	GCAGATTACAAAGATGACGATGATAAGGGCAGTGGTTCCGGAATGGAACCCCAGACGCCAACCGAACGTATGATTCAGGAATATGTGCCGGGCAAACAAGTGACCTTAGCGCATCTGATCGCCAATCCGGGTAAAGACCTGTTTAAAAAATTAGGCCTGCCGGATGCGGTGAGCGCGATTGGCATTTTAACCATCACTCCGTCTGAAGCAAGCATTATCGCGTGCGATATCGCGACGAAATCTGGTGCGGTGGAAATCGGCTTTCTGGACCGCTTTACCGGCGCGGTGGTGCTGACGGGCGATGTTAGCGCCGTTGAATACGCCTTGCGTCAAGTTACACGTACACTGGGTGAACTGATGCGTTTTACCGCGTGCCCGATTACCCGCACCTAATGAGCC…	ADYKDDDDKGSGSGMEPQTPTERMIQEYVPGKQVTLAHLIANPGKDLFKKLGLPDAVSAIGILTITPSEASIIACDIATKSGAVEIGFLDRFTGAVVLTGDVSAVEYALRQVTRTLGELMRFTACPITRT	MAHHHHHHASGGSGGMNNALGLVETKGLVGAIEAADAMVKSANVQLIGYEKIGSGLITVMVRGDVGAVKAAVDAGSAAASVVGEVKSSHVIPRPHSDVEAILPKSV
FLAG_PduU/CmcC_His6	NdeI_XhoI	pET-29b(+)	725	GCAGATTACAAAGATGACGATGATAAGGGCAGTGGTTCCGGAATGGAACCCCAGACGCCAACCGAACGTATGATTCAGGAATATGTGCCGGGCAAACAAGTGACCTTAGCGCATCTGATCGCCAATCCGGGTAAAGACCTGTTTAAAAAATTAGGCCTGCCGGATGCGGTGAGCGCGATTGGCATTTTAACCATCACTCCGTCTGAAGCAAGCATTATCGCGTGCGATATCGCGACGAAATCTGGTGCGGTGGAAATCGGCTTTCTGGACCGCTTTACCGGCGCGGTGGTGCTGACGGGCGATGTTAGCGCCGTTGAATACGCCTTGCGTCAAGTTACACGTACACTGGGTGAACTGATGCGTTTTACCGCGTGCCCGATTACCCGCACCTAATGAGCC…	ADYKDDDDKGSGSGMEPQTPTERMIQEYVPGKQVTLAHLIANPGKDLFKKLGLPDAVSAIGILTITPSEASIIACDIATKSGAVEIGFLDRFTGAVVLTGDVSAVEYALRQVTRTLGELMRFTACPITRT	MKEALGLIETKGLVACIEAADAMCKAANVELIGYENVGSGLVTAMVKGDVGAVNAAVDSGVEAAKRIGEVVSSRVIARPHNDIEKIAAQHKAGSGLEHHHHHH
