## Supplementary material for "Promiscuous structural cross-compatibilities between major shell components of *Klebsiella pneumoniae* bacterial microcompartments": Table S10 BMC-H DNA sequences for tGFP screens 11nov24.xlsx

### Sheet: GFP-tagged BMC-H (tGFP assay)
ENTRY	fragment BMC-H1 tagged with GFP10 (from XbaI site to Bsp1407I)				fragment BMC-H2 tagged with GFP11 (from Bsp1407I to HindIII)
	C-terminally tagged with GFP10		N-terminally tagged with GFP10		C-terminally tagged with GFP11		N-terminally tagged with GFP11
CmcA	tCTAGAATACAGACTAGTATACTTTAAGAAGGAGATATACCATGGGAGACGCCTTAGGCTTAATTGAAACCAAGGGCTTAGTGGCCTGTATCGAAGCTGCTGACGCGATGTGCAAAGCGGCGAACGTGGAACTGATTGGCTATGAAAACGTGGGCAGCGGCCTGGTGACCGTGATGGTGAAAGGTGATGTTGGCGCGGTGAAAGCTGCTGTGGATAGCGGTGTTGAAAGCGCGCAGCGCATTGGCGAAGTGGTGACCAGCCTGGTGATCGCGCGTCCTCATAATGATATCAATAAAATCGTAATCAAACACAAGGCGGGatccGGtGGCTCCTCAGAAGGAGGCGGTAGCGGGGGCCCTGGTTCGGGAGGGGAAGGTTCTGCTGGGGGAGGGAGCGCTG…		tCTAGAATACAGACTAGTATACTTTAAGAAGGAGATATACAAATGGATTTACCAGACGATCATTACCTGAGCACACAAACGATCCTTTCGAAAGACCTGAACGGTGGGTCCGGCTCAGAAGGAGGCGGTAGCGGGGGCCCTGGTTCGGGAGGGGAAGGTTCTGCTGGTGGAGGGAGCGCAAGCGGCGCCATGGGAGACGCCTTAGGCTTAATTGAAACCAAGGGCTTAGTGGCCTGTATCGAAGCTGCTGACGCGATGTGCAAAGCGGCGAACGTGGAACTGATTGGCTATGAAAACGTGGGCAGCGGCCTGGTGACCGTGATGGTGAAAGGTGATGTTGGCGCGGTGAAAGCTGCTGTGGATAGCGGTGTTGAAAGCGCGCAGCGCATTGGCGAAGTG…		TGTACAGACTAGTATACTTTAAGAAGGAGATATACCATGGGAGACGCCTTAGGCTTAATTGAAACCAAGGGCTTAGTGGCCTGTATCGAAGCTGCTGACGCGATGTGCAAAGCGGCGAACGTGGAACTGATTGGCTATGAAAACGTGGGCAGCGGCCTGGTGACCGTGATGGTGAAAGGTGATGTTGGCGCGGTGAAAGCTGCTGTGGATAGCGGTGTTGAAAGCGCGCAGCGCATTGGCGAAGTGGTGACCAGCCTGGTGATCGCGCGTCCTCATAATGATATCAATAAAATCGTAATCAAACACAAGGCGGGatccGGtGGCTCCTCAGAAGGAGGCGGTAGCGGGGGCCCTGGTTCGGGAGGGGAAGGTTCTGCTGGGGGAGGGAGCGCTGGCGGG…		TGTACAGACTAGTATACTTTAAGAAGGAGATATACAAATGGAAAAACGCGATCACATGGTGCTGCTGGAATATGTGACCGCGGCGGGCATTACCGATGCGAGCGGTGGGTCCGGCTCAGAAGGAGGCGGTAGCGGGGGCCCTGGTTCGGGAGGGGAAGGTTCTGCTGGTGGAGGGAGCGCAAGCGGCGCCATGGGAGACGCCTTAGGCTTAATTGAAACCAAGGGCTTAGTGGCCTGTATCGAAGCTGCTGACGCGATGTGCAAAGCGGCGAACGTGGAACTGATTGGCTATGAAAACGTGGGCAGCGGCCTGGTGACCGTGATGGTGAAAGGTGATGTTGGCGCGGTGAAAGCTGCTGTGGATAGCGGTGTTGAAAGCGCGCAGCGCATTGGCGAAGT…
CmcB	tCTAGAATACAGACTAGTATACTTTAAGAAGGAGATATACCATGGGAGATGCTTTAGGCTTAATTGAAACCAAAGGGCTGGTGGCGTGCATCGAAGCGGCCGATGCCATGTGTAAAGCTGCGAACGTTGAACTTATTGGCTATGAAAACGTGGGCAGCGGCCTGGTGACCGCGATGGTGAAAGGCGATGTTGGCGCGGTGAAAGCTGCAGTGGATAGCGGCGTGGAAAGCGCGCAGCGCATTGGCGAAGTGGTGACCAGCCTGGTGATTGCGCGCCCGCACAACGATATCAATAAAATCGTCTCACACTACAAAATCGCAGATGGatccGGtGGCTCCTCAGAAGGAGGCGGTAGCGGGGGCCCTGGTTCGGGAGGGGAAGGTTCTGCTGGGGGAGGGA…		tCTAGAATACAGACTAGTATACTTTAAGAAGGAGATATACAAATGGATTTACCAGACGATCATTACCTGAGCACACAAACGATCCTTTCGAAAGACCTGAACGGTGGGTCCGGCTCAGAAGGAGGCGGTAGCGGGGGCCCTGGTTCGGGAGGGGAAGGTTCTGCTGGTGGAGGGAGCGCAAGCGGCGCCATGGGAGATGCTTTAGGCTTAATTGAAACCAAAGGGCTGGTGGCGTGCATCGAAGCGGCCGATGCCATGTGTAAAGCTGCGAACGTTGAACTTATTGGCTATGAAAACGTGGGCAGCGGCCTGGTGACCGCGATGGTGAAAGGCGATGTTGGCGCGGTGAAAGCTGCAGTGGATAGCGGCGTGGAAAGCGCGCAGCGCATTGGCGAAGTG…		TGTACAGACTAGTATACTTTAAGAAGGAGATATACCATGGGAGATGCTTTAGGCTTAATTGAAACCAAAGGGCTGGTGGCGTGCATCGAAGCGGCCGATGCCATGTGTAAAGCTGCGAACGTTGAACTTATTGGCTATGAAAACGTGGGCAGCGGCCTGGTGACCGCGATGGTGAAAGGCGATGTTGGCGCGGTGAAAGCTGCAGTGGATAGCGGCGTGGAAAGCGCGCAGCGCATTGGCGAAGTGGTGACCAGCCTGGTGATTGCGCGCCCGCACAACGATATCAATAAAATCGTCTCACACTACAAAATCGCAGATGGatccGGtGGCTCCTCAGAAGGAGGCGGTAGCGGGGGCCCTGGTTCGGGAGGGGAAGGTTCTGCTGGGGGAGGGAGCGCT…		tCTAGAATACAGACTAGTATACTTTAAGAAGGAGATATACAAATGGAAAAACGCGATCACATGGTGCTGCTGGAATATGTGACCGCGGCGGGCATTACCGATGCGAGCGGTGGGTCCGGCTCAGAAGGAGGCGGTAGCGGGGGCCCTGGTTCGGGAGGGGAAGGTTCTGCTGGTGGAGGGAGCGCAAGCGGCGCCATGGGAGATGCTTTAGGCTTAATTGAAACCAAAGGGCTGGTGGCGTGCATCGAAGCGGCCGATGCCATGTGTAAAGCTGCGAACGTTGAACTTATTGGCTATGAAAACGTGGGCAGCGGCCTGGTGACCGCGATGGTGAAAGGCGATGTTGGCGCGGTGAAAGCTGCAGTGGATAGCGGCGTGGAAAGCGCGCAGCGCATTGGC…
CmcC	tCTAGAATACAGACTAGTATACTTTAAGAAGGAGATATACCATGGCAAAGGAAGCTCTGGGATTAATTGAAACGAAAGGGCTGGTCGCCTGTATCGAAGCTGCGGATGCAATGTGTAAAGCGGCGAACGTGGAATTAATTGGCTATGAAAATGTTGGCAGCGGTTTAGTGACGGCGATGGTTAAAGGGGATGTGGGTGCCGTGAACGCCGCAGTGGATAGCGGCGTGGAAGCGGCGAAACGCATTGGTGAAGTTGTGAGCAGCCGGGTGATCGCACGCCCACATAACGATATTGAAAAAATCGCTGCACAGCACAAAGCAGGatccGGtGGCTCCTCAGAAGGAGGCGGTAGCGGGGGCCCTGGTTCGGGAGGGGAAGGTTCTGCTGGGGGAGGGAGCG…		tCTAGAATACAGACTAGTATACTTTAAGAAGGAGATATACAAATGGACCTTCCAGACGATCATTACCTGAGCACACAAACGATCCTTTCGAAAGACCTGAACGGTGGGTCCGGCTCAGAAGGAGGCGGTAGCGGGGGCCCTGGTTCGGGAGGGGAAGGTTCTGCTGGTGGAGGGAGCGCAAGCGGCGCCATGGCAAAGGAAGCTCTGGGATTAATTGAAACGAAAGGGCTGGTCGCCTGTATCGAAGCTGCGGATGCAATGTGTAAAGCGGCGAACGTGGAATTAATTGGCTATGAAAATGTTGGCAGCGGTTTAGTGACGGCGATGGTTAAAGGGGATGTGGGTGCCGTGAACGCCGCAGTGGATAGCGGCGTGGAAGCGGCGAAACGCATTGGTGAA…		TGTACAGACTAGTATACTTTAAGAAGGAGATATACCATGGCAAAGGAAGCTCTGGGATTAATTGAAACGAAAGGGCTGGTCGCCTGTATCGAAGCTGCGGATGCAATGTGTAAAGCGGCGAACGTGGAATTAATTGGCTATGAAAATGTTGGCAGCGGTTTAGTGACGGCGATGGTTAAAGGGGATGTGGGTGCCGTGAACGCCGCAGTGGATAGCGGCGTGGAAGCGGCGAAACGCATTGGTGAAGTTGTGAGCAGCCGGGTGATCGCACGCCCACATAACGATATTGAAAAAATCGCTGCACAGCACAAAGCAGGatccGGtGGCTCCTCAGAAGGAGGCGGTAGCGGGGGCCCTGGTTCGGGAGGGGAAGGTTCTGCTGGGGGAGGGAGCGCTGGC…		tCTAGAATACAGACTAGTATACTTTAAGAAGGAGATATACAAATGGAAAAACGCGATCACATGGTGCTGCTGGAATATGTGACCGCGGCGGGCATTACCGATGCGAGCGGTGGGTCCGGCTCAGAAGGAGGCGGTAGCGGGGGCCCTGGTTCGGGAGGGGAAGGTTCTGCTGGTGGAGGGAGCGCAAGCGGCGCCATGGCAAAGGAAGCTCTGGGATTAATTGAAACGAAAGGGCTGGTCGCCTGTATCGAAGCTGCGGATGCAATGTGTAAAGCGGCGAACGTGGAATTAATTGGCTATGAAAATGTTGGCAGCGGTTTAGTGACGGCGATGGTTAAAGGGGATGTGGGTGCCGTGAACGCCGCAGTGGATAGCGGCGTGGAAGCGGCGAAACGCATT…
CmcE	tCTAGAATACAGACTAGTATACTTTAAGAAGGAGATATACCATGGCAAAATCACTAGGGGTAATCGAGACGCGGGGTTGGGTAGCGGCGATTCAGGCTGTTGATGCAGCCTGCAAAGCTGCAGGTGTTACCTGCATTGGCTATCGTAAACCAGGCAGCGGTCTGGTCAGCGTGTGTTTTGAAGGTGAAATCAGCGCCATTCATACCGCGATTGAACGCGGCGTGGCGGTGGCGGGCGCGGAACATACCGTGAAATCGCTGGTGATTGCGCGCCCGGAAAGATGTGTGGTTGAAGCCCTGTCGAACCTGAAAGGTAACCCGCCGCCGGCGAAAAAAGCAGCGGAGCCGGTTGTGATTGCGGCGCCGGAGCCGATCGTGCCACCGGCCGCGCCAAACGAAA…		tCTAGAATACAGACTAGTATACTTTAAGAAGGAGATATACAAATGGATTTACCAGACGATCATTACCTGAGCACACAAACGATCCTTTCGAAAGACCTGAACGGTGGGTCCGGCTCAGAAGGAGGCGGTAGCGGGGGCCCTGGTTCGGGAGGGGAAGGTTCTGCTGGTGGAGGGAGCGCAAGCGGCGCCATGGCAAAATCACTAGGGGTAATCGAGACGCGGGGTTGGGTAGCGGCGATTCAGGCTGTTGATGCAGCCTGCAAAGCTGCAGGTGTTACCTGCATTGGCTATCGTAAACCAGGCAGCGGTCTGGTCAGCGTGTGTTTTGAAGGTGAAATCAGCGCCATTCATACCGCGATTGAACGCGGCGTGGCGGTGGCGGGCGCGGAACATACCGTG…		TGTACAGACTAGTATACTTTAAGAAGGAGATATACCATGGCAAAATCACTAGGGGTAATCGAGACGCGGGGTTGGGTAGCGGCGATTCAGGCTGTTGATGCAGCCTGCAAAGCTGCAGGTGTTACCTGCATTGGCTATCGTAAACCAGGCAGCGGTCTGGTCAGCGTGTGTTTTGAAGGTGAAATCAGCGCCATTCATACCGCGATTGAACGCGGCGTGGCGGTGGCGGGCGCGGAACATACCGTGAAATCGCTGGTGATTGCGCGCCCGGAAAGATGTGTGGTTGAAGCCCTGTCGAACCTGAAAGGTAACCCGCCGCCGGCGAAAAAAGCAGCGGAGCCGGTTGTGATTGCGGCGCCGGAGCCGATCGTGCCACCGGCCGCGCCAAACGAAACCGAA…		tCTAGAATACAGACTAGTATACTTTAAGAAGGAGATATACAAATGGAAAAACGCGATCACATGGTGCTGCTGGAATATGTGACCGCGGCGGGCATTACCGATGCGAGCGGTGGGTCCGGCTCAGAAGGAGGCGGTAGCGGGGGCCCTGGTTCGGGAGGGGAAGGTTCTGCTGGTGGAGGGAGCGCAAGCGGCGCCATGGCAAAATCACTAGGGGTAATCGAGACGCGGGGTTGGGTAGCGGCGATTCAGGCTGTTGATGCAGCCTGCAAAGCTGCAGGTGTTACCTGCATTGGCTATCGTAAACCAGGCAGCGGTCTGGTCAGCGTGTGTTTTGAAGGTGAAATCAGCGCCATTCATACCGCGATTGAACGCGGCGTGGCGGTGGCGGGCGCGGAACAT…
EutK	tCTAGAATACAGACTAGTATACTTTAAGAAGGAGATATACCATGGCAATTAACGCCTTAGGCTTACTGGAGGTGGAAGGTATGGTAGCTGCCGTTGATGCCGCGGATGCAATGCTAAAAGCCGCGAACGTTCGCTTGCTGTCACACGAAGTATTAGATCCGGGACGTCTAACCTTAGTGGTGGAAGGCGATTTAGCGGCGTGCCGCGCGGCGTTAGATGCGGGTTCAGTGGCAGCGGAGCGTACAGGCTGCGTGATTAGCCGGCGCGAGATTGGCCGTCCGGAAGAAGATACCCAGTGGCTGATTGGCGGCTTTCAGCCGCCGCCGCCAGCCCCACTGCCCCCGGCTGATCCAGCGTCAAGCGAGGCGTTACTGACGCTGCTTGCGAGCGTTCGCCAGG…		tCTAGAATACAGACTAGTATACTTTAAGAAGGAGATATACAAATGGATTTACCAGACGATCATTACCTGAGCACACAAACGATCCTTTCGAAAGACCTGAACGGTGGGTCCGGCTCAGAAGGAGGCGGTAGCGGGGGCCCTGGTTCGGGAGGGGAAGGTTCTGCTGGTGGAGGGAGCGCAAGCGGCGCCATGGCAATTAACGCCTTAGGCTTACTGGAGGTGGAAGGTATGGTAGCTGCCGTTGATGCCGCGGATGCAATGCTAAAAGCCGCGAACGTTCGCTTGCTGTCACACGAAGTATTAGATCCGGGACGTCTAACCTTAGTGGTGGAAGGCGATTTAGCGGCGTGCCGCGCGGCGTTAGATGCGGGTTCAGTGGCAGCGGAGCGTACAGGCTGC…		tCTAGAATACAGACTAGTATACTTTAAGAAGGAGATATACCATGGCAATTAACGCCTTAGGCTTACTGGAGGTGGAAGGTATGGTAGCTGCCGTTGATGCCGCGGATGCAATGCTAAAAGCCGCGAACGTTCGCTTGCTGTCACACGAAGTATTAGATCCGGGACGTCTAACCTTAGTGGTGGAAGGCGATTTAGCGGCGTGCCGCGCGGCGTTAGATGCGGGTTCAGTGGCAGCGGAGCGTACAGGCTGCGTGATTAGCCGGCGCGAGATTGGCCGTCCGGAAGAAGATACCCAGTGGCTGATTGGCGGCTTTCAGCCGCCGCCGCCAGCCCCACTGCCCCCGGCTGATCCAGCGTCAAGCGAGGCGTTACTGACGCTGCTTGCGAGCGTTCGCCAGG…		TGTACAGACTAGTATACTTTAAGAAGGAGATATACAAATGGAAAAACGCGATCACATGGTGCTGCTGGAATATGTGACCGCGGCGGGCATTACCGATGCGAGCGGTGGGTCCGGCTCAGAAGGAGGCGGTAGCGGGGGCCCTGGTTCGGGAGGGGAAGGTTCTGCTGGTGGAGGGAGCGCAAGCGGCGCCATGGCAATTAACGCCTTAGGCTTACTGGAGGTGGAAGGTATGGTAGCTGCCGTTGATGCCGCGGATGCAATGCTAAAAGCCGCGAACGTTCGCTTGCTGTCACACGAAGTATTAGATCCGGGACGTCTAACCTTAGTGGTGGAAGGCGATTTAGCGGCGTGCCGCGCGGCGTTAGATGCGGGTTCAGTGGCAGCGGAGCGTACAGGCTG…
EutM	tCTAGAATACAGACTAGTATACTTTAAGAAGGAGATATACCATGGAGGCTCTAGGGATGATTGAAACGCGCGGTCTGGTAGCCTTAATCGAAGCCAGCGATGCAATGGTAAAAGCCGCGCGCGTGAAATTAGTGGGCGTGAAACAGATTGGCGGCGGCCTGGTGACCGCGATGGTGCGCGGCGATGTGGCGGCGTGCAAAGCGGCCACGGATGCGGGCGCCGCGGCGGCGCAGCGGATCGGTGAACTTGTTAGTGTGCATGTGATTCCGCGTCCGCACGGCGATCTGGAAGAAGTATTTCCGATCAGCTTTAAAGGGGATAGCAACATTGGatccGGtGGCTCCTCAGAAGGAGGCGGTAGCGGGGGCCCTGGTTCGGGAGGGGAAGGTTCTGCTGGGG…		tCTAGAATACAGACTAGTATACTTTAAGAAGGAGATATACAAATGGACCTTCCAGACGATCATTACCTGAGCACACAAACGATCCTTTCGAAAGACCTGAACGGTGGGTCCGGCTCAGAAGGAGGCGGTAGCGGGGGCCCTGGTTCGGGAGGGGAAGGTTCTGCTGGTGGAGGGAGCGCAAGCGGCGCCATGGAGGCTCTAGGGATGATTGAAACGCGCGGTCTGGTAGCCTTAATCGAAGCCAGCGATGCAATGGTAAAAGCCGCGCGCGTGAAATTAGTGGGCGTGAAACAGATTGGCGGCGGCCTGGTGACCGCGATGGTGCGCGGCGATGTGGCGGCGTGCAAAGCGGCCACGGATGCGGGCGCCGCGGCGGCGCAGCGGATCGGTGAACTTGTT…		TGTACAGACTAGTATACTTTAAGAAGGAGATATACCATGGAGGCTCTAGGGATGATTGAAACGCGCGGTCTGGTAGCCTTAATCGAAGCCAGCGATGCAATGGTAAAAGCCGCGCGCGTGAAATTAGTGGGCGTGAAACAGATTGGCGGCGGCCTGGTGACCGCGATGGTGCGCGGCGATGTGGCGGCGTGCAAAGCGGCCACGGATGCGGGCGCCGCGGCGGCGCAGCGGATCGGTGAACTTGTTAGTGTGCATGTGATTCCGCGTCCGCACGGCGATCTGGAAGAAGTATTTCCGATCAGCTTTAAAGGGGATAGCAACATTGGatccGGtGGCTCCTCAGAAGGAGGCGGTAGCGGGGGCCCTGGTTCGGGAGGGGAAGGTTCTGCTGGGGGAGGG…		tCTAGAATACAGACTAGTATACTTTAAGAAGGAGATATACAAATGGAAAAACGCGATCACATGGTGCTGCTGGAATATGTGACCGCGGCGGGCATTACCGATGCGAGCGGTGGGTCCGGCTCAGAAGGAGGCGGTAGCGGGGGCCCTGGTTCGGGAGGGGAAGGTTCTGCTGGTGGAGGGAGCGCAAGCGGCGCCATGGAGGCTCTAGGGATGATTGAAACGCGCGGTCTGGTAGCCTTAATCGAAGCCAGCGATGCAATGGTAAAAGCCGCGCGCGTGAAATTAGTGGGCGTGAAACAGATTGGCGGCGGCCTGGTGACCGCGATGGTGCGCGGCGATGTGGCGGCGTGCAAAGCGGCCACGGATGCGGGCGCCGCGGCGGCGCAGCGGATCGGTGAA…
EutS	tCTAGAATACAGACTAGTATACTTTAAGAAGGAGATATACCATGGATAAAGAGCGCATTATCCAGGAGTTTGTTCCGGGGAAACAGGTTACGCTGGCACATCTGATTGCGCATCCGGGTGCCGAATTAGCGAAAAAGATTGGCGTGCCCGAATCGGGCGCGATTGGCATCATGACATTAACGCCGGGGGAAACTGCGATGATTGCGGGCGATCTGGCGATGAAAGCTGCCGATGTTCATATCGGCTTTTTAGATCGGTTTAGCGGCGCGCTGGTGATTTATGGCCCGGTTGGCGCCGTGGAAGAAGCGCTGCTGCAGACCATCGGCGGCTTAGGCCGGCTGCTAAACTACACCCTTTGTGAGCTGACAAAATCAGGatccGGtGGCTCCTCAGAAGGAG…		tCTAGAATACAGACTAGTATACTTTAAGAAGGAGATATACAAATGGATTTACCAGACGATCATTACCTGAGCACACAAACGATCCTTTCGAAAGACCTGAACGGTGGGTCCGGCTCAGAAGGAGGCGGTAGCGGGGGCCCTGGTTCGGGAGGGGAAGGTTCTGCTGGTGGAGGGAGCGCAAGCGGCGCCATGGATAAAGAGCGCATTATCCAGGAGTTTGTTCCGGGGAAACAGGTTACGCTGGCACATCTGATTGCGCATCCGGGTGCCGAATTAGCGAAAAAGATTGGCGTGCCCGAATCGGGCGCGATTGGCATCATGACATTAACGCCGGGGGAAACTGCGATGATTGCGGGCGATCTGGCGATGAAAGCTGCCGATGTTCATATCGGCTTTTTA…		TGTACAGACTAGTATACTTTAAGAAGGAGATATACCATGGATAAAGAGCGCATTATCCAGGAGTTTGTTCCGGGGAAACAGGTTACGCTGGCACATCTGATTGCGCATCCGGGTGCCGAATTAGCGAAAAAGATTGGCGTGCCCGAATCGGGCGCGATTGGCATCATGACATTAACGCCGGGGGAAACTGCGATGATTGCGGGCGATCTGGCGATGAAAGCTGCCGATGTTCATATCGGCTTTTTAGATCGGTTTAGCGGCGCGCTGGTGATTTATGGCCCGGTTGGCGCCGTGGAAGAAGCGCTGCTGCAGACCATCGGCGGCTTAGGCCGGCTGCTAAACTACACCCTTTGTGAGCTGACAAAATCAGGatccGGtGGCTCCTCAGAAGGAGGCGGT…		TGTACAGACTAGTATACTTTAAGAAGGAGATATACAAATGGAAAAACGCGATCACATGGTGCTGCTGGAATATGTGACCGCGGCGGGCATTACCGATGCGAGCGGTGGGTCCGGCTCAGAAGGAGGCGGTAGCGGGGGCCCTGGTTCGGGAGGGGAAGGTTCTGCTGGTGGAGGGAGCGCAAGCGGCGCCATGGATAAAGAGCGCATTATCCAGGAGTTTGTTCCGGGGAAACAGGTTACGCTGGCACATCTGATTGCGCATCCGGGTGCCGAATTAGCGAAAAAGATTGGCGTGCCCGAATCGGGCGCGATTGGCATCATGACATTAACGCCGGGGGAAACTGCGATGATTGCGGGCGATCTGGCGATGAAAGCTGCCGATGTTCATATCGGCTTTTT…
PduA	tCTAGAATACAGACTAGTATACTTTAAGAAGGAGATATACCATGGCACAACAAGAGGCTCTAGGAATGGTAGAAACGAAAGGACTGACAGCAGCTATCGAGGCTGCTGACGCTATGGTAAAGAGCGCTAATGTCCTTTTAGTGGGTTACGAACGAATTGGTAGCGGCCTGGTGACCGTGATTGTGCGCGGCGATGTTGGCGCCGTGAAGGCGGCCACCGACGCGGGCGCGGCGGCGGCGCGCCATGTTGGCGAAGTCAAAGCTGTGCATGTAATTCCACGCCCACATACCGATGTCGAAAAGATTTTACCGAAGGGCAATTCGCAAGGatccGGtGGCTCCTCAGAAGGAGGCGGTAGCGGGGGCCCTGGTTCGGGAGGGGAAGGTTCTGCTGGGGGAG…		tCTAGAATACAGACTAGTATACTTTAAGAAGGAGATATACAAATGGACCTTCCAGACGATCATTACCTGAGCACACAAACGATCCTTTCGAAAGACCTGAACGGTGGGTCCGGCTCAGAAGGAGGCGGTAGCGGGGGCCCTGGTTCGGGAGGGGAAGGTTCTGCTGGTGGAGGGAGCGCAAGCGGCGCCATGGCACAACAAGAGGCTCTAGGAATGGTAGAAACGAAAGGACTGACAGCAGCTATCGAGGCTGCTGACGCTATGGTAAAGAGCGCTAATGTCCTTTTAGTGGGTTACGAACGAATTGGTAGCGGCCTGGTGACCGTGATTGTGCGCGGCGATGTTGGCGCCGTGAAGGCGGCCACCGACGCGGGCGCGGCGGCGGCGCGCCATGTTGGC…		tCTAGAATACAGACTAGTATACTTTAAGAAGGAGATATACCATGGCACAACAAGAGGCTCTAGGAATGGTAGAAACGAAAGGACTGACAGCAGCTATCGAGGCTGCTGACGCTATGGTAAAGAGCGCTAATGTCCTTTTAGTGGGTTACGAACGAATTGGTAGCGGCCTGGTGACCGTGATTGTGCGCGGCGATGTTGGCGCCGTGAAGGCGGCCACCGACGCGGGCGCGGCGGCGGCGCGCCATGTTGGCGAAGTCAAAGCTGTGCATGTAATTCCACGCCCACATACCGATGTCGAAAAGATTTTACCGAAGGGCAATTCGCAAGGatccGGtGGCTCCTCAGAAGGAGGCGGTAGCGGGGGCCCTGGTTCGGGAGGGGAAGGTTCTGCTGGGGGAG…		tCTAGAATACAGACTAGTATACTTTAAGAAGGAGATATACAAATGGAAAAACGCGATCACATGGTGCTGCTGGAATATGTGACCGCGGCGGGCATTACCGATGCGAGCGGTGGGTCCGGCTCAGAAGGAGGCGGTAGCGGGGGCCCTGGTTCGGGAGGGGAAGGTTCTGCTGGTGGAGGGAGCGCAAGCGGCGCCATGGCACAACAAGAGGCTCTAGGAATGGTAGAAACGAAAGGACTGACAGCAGCTATCGAGGCTGCTGACGCTATGGTAAAGAGCGCTAATGTCCTTTTAGTGGGTTACGAACGAATTGGTAGCGGCCTGGTGACCGTGATTGTGCGCGGCGATGTTGGCGCCGTGAAGGCGGCCACCGACGCGGGCGCGGCGGCGGCGCGCCAT…
PduJ	tCTAGAATACAGACTAGTATACTTTAAGAAGGAGATATACCATGGCAAATAATGCTTTGGGCTTAGTGGAAACCAAAGGGTTAGTGGGTGCGATCGAAGCTGCAGACGCGATGGTCAAAAGCGCCAACGTTCAGTTAATTGGCTATGAAAAGATCGGTAGCGGCCTGATTACCGTTATGGTCCGTGGGGATGTCGGTGCCGTGAAGGCGGCCGTGGATGCGGGCAGCGCCGCCGCGAGCGTGGTGGGTGAAGTAAAATCAAGCCATGTGATTCCGCGCCCGCATAGCGATGTGGAAGCGATTCTGCCAAAATCAGTTGGatccGGtGGCTCCTCAGAAGGAGGCGGTAGCGGGGGCCCTGGTTCGGGAGGGGAAGGTTCTGCTGGGGGAGGGAGCGCTG…		tCTAGAATACAGACTAGTATACTTTAAGAAGGAGATATACAAATGGATTTACCAGACGATCATTACCTGAGCACACAAACGATCCTTTCGAAAGACCTGAACGGTGGGTCCGGCTCAGAAGGAGGCGGTAGCGGGGGCCCTGGTTCGGGAGGGGAAGGTTCTGCTGGTGGAGGGAGCGCAAGCGGCGCCATGGCAAATAATGCTTTGGGCTTAGTGGAAACCAAAGGGTTAGTGGGTGCGATCGAAGCTGCAGACGCGATGGTCAAAAGCGCCAACGTTCAGTTAATTGGCTATGAAAAGATCGGTAGCGGCCTGATTACCGTTATGGTCCGTGGGGATGTCGGTGCCGTGAAGGCGGCCGTGGATGCGGGCAGCGCCGCCGCGAGCGTGGTGGGTGAA…		TGTACAGACTAGTATACTTTAAGAAGGAGATATACCATGGCAAATAATGCTTTGGGCTTAGTGGAAACCAAAGGGTTAGTGGGTGCGATCGAAGCTGCAGACGCGATGGTCAAAAGCGCCAACGTTCAGTTAATTGGCTATGAAAAGATCGGTAGCGGCCTGATTACCGTTATGGTCCGTGGGGATGTCGGTGCCGTGAAGGCGGCCGTGGATGCGGGCAGCGCCGCCGCGAGCGTGGTGGGTGAAGTAAAATCAAGCCATGTGATTCCGCGCCCGCATAGCGATGTGGAAGCGATTCTGCCAAAATCAGTTGGatccGGtGGCTCCTCAGAAGGAGGCGGTAGCGGGGGCCCTGGTTCGGGAGGGGAAGGTTCTGCTGGGGGAGGGAGCGCTGGCGGG…		tCTAGAATACAGACTAGTATACTTTAAGAAGGAGATATACAAATGGAAAAACGCGATCACATGGTGCTGCTGGAATATGTGACCGCGGCGGGCATTACCGATGCGAGCGGTGGGTCCGGCTCAGAAGGAGGCGGTAGCGGGGGCCCTGGTTCGGGAGGGGAAGGTTCTGCTGGTGGAGGGAGCGCAAGCGGCGCCATGGCAAATAATGCTTTGGGCTTAGTGGAAACCAAAGGGTTAGTGGGTGCGATCGAAGCTGCAGACGCGATGGTCAAAAGCGCCAACGTTCAGTTAATTGGCTATGAAAAGATCGGTAGCGGCCTGATTACCGTTATGGTCCGTGGGGATGTCGGTGCCGTGAAGGCGGCCGTGGATGCGGGCAGCGCCGCCGCGAGCGTGGTG…
PduK	tCTAGAATACAGACTAGTATACTTTAAGAAGGAGATATACCATGGCAAAGCAATCACTAGGTCTCTTAGAAGTGAGCGGCCTGGCGCTGGCGATTACCTGCGCGGATGCGATGGCGAAAGCGGCGGCGATCACCCTGTTAGCGCTGGAAAAAACGAACGGCAGCGGCTGGATGGTAGTCAAAATCGTCGGTGATGTTGCGAGCGTGCAGGCGGCGGTGATGACGGGCGCGGAATTGGCCGATCGTCAGCAGGGCCTGGTTGCCCAGAAAGTAATCGCCCGTCCAGGCGCGGGCCTGCTGCCGGCACGGGTGGAGGCACCCTCGCCCGCTCCCGACGCAGCCTTAGAAGAGGAAAATGCCACGATCATGGACGAGCGGCGTGACCCAGCAGATACACTGC…		tCTAGAATACAGACTAGTATACTTTAAGAAGGAGATATACAAATGGATTTACCAGACGATCATTACCTGAGCACACAAACGATCCTTTCGAAAGACCTGAACGGTGGGTCCGGCTCAGAAGGAGGCGGTAGCGGGGGCCCTGGTTCGGGAGGGGAAGGTTCTGCTGGTGGAGGGAGCGCAAGCGGCGCCATGGCAAAGCAATCACTAGGTCTCTTAGAAGTGAGCGGCCTGGCGCTGGCGATTACCTGCGCGGATGCGATGGCGAAAGCGGCGGCGATCACCCTGTTAGCGCTGGAAAAAACGAACGGCAGCGGCTGGATGGTAGTCAAAATCGTCGGTGATGTTGCGAGCGTGCAGGCGGCGGTGATGACGGGCGCGGAATTGGCCGATCGTCAGCAG…		TGTACAGACTAGTATACTTTAAGAAGGAGATATACCATGGCAAAGCAATCACTAGGTCTCTTAGAAGTGAGCGGCCTGGCGCTGGCGATTACCTGCGCGGATGCGATGGCGAAAGCGGCGGCGATCACCCTGTTAGCGCTGGAAAAAACGAACGGCAGCGGCTGGATGGTAGTCAAAATCGTCGGTGATGTTGCGAGCGTGCAGGCGGCGGTGATGACGGGCGCGGAATTGGCCGATCGTCAGCAGGGCCTGGTTGCCCAGAAAGTAATCGCCCGTCCAGGCGCGGGCCTGCTGCCGGCACGGGTGGAGGCACCCTCGCCCGCTCCCGACGCAGCCTTAGAAGAGGAAAATGCCACGATCATGGACGAGCGGCGTGACCCAGCAGATACACTGCCCCGC…		TGTACAGACTAGTATACTTTAAGAAGGAGATATACAAATGGAAAAACGCGATCACATGGTGCTGCTGGAATATGTGACCGCGGCGGGCATTACCGATGCGAGCGGTGGGTCCGGCTCAGAAGGAGGCGGTAGCGGGGGCCCTGGTTCGGGAGGGGAAGGTTCTGCTGGTGGAGGGAGCGCAAGCGGCGCCATGGCAAAGCAATCACTAGGTCTCTTAGAAGTGAGCGGCCTGGCGCTGGCGATTACCTGCGCGGATGCGATGGCGAAAGCGGCGGCGATCACCCTGTTAGCGCTGGAAAAAACGAACGGCAGCGGCTGGATGGTAGTCAAAATCGTCGGTGATGTTGCGAGCGTGCAGGCGGCGGTGATGACGGGCGCGGAATTGGCCGATCGTCAGCA…
PduU	tCTAGAATACAGACTAGTATACTTTAAGAAGGAGATATACCATGGAACCCCAGACGCCAACCGAACGTATGATTCAGGAATATGTGCCGGGCAAACAAGTGACCTTAGCGCATCTGATCGCCAATCCGGGTAAAGACCTGTTTAAAAAATTAGGCCTGCCGGATGCGGTGAGCGCGATTGGCATTTTAACCATCACTCCGTCTGAAGCAAGCATTATCGCGTGCGATATCGCGACGAAATCTGGTGCGGTGGAAATCGGCTTTCTGGACCGCTTTACCGGCGCGGTGGTGCTGACGGGCGATGTTAGCGCCGTTGAATACGCCTTGCGTCAAGTTACACGTACACTGGGTGAACTGATGCGTTTTACCGCGTGCCCGATTACCCGCACCGGatccGGtG…		tctagaatacagactagtATACTTTAAGAAGGAGATATACAaATGGATTTACCAGACGATCATTACCTGAGCACACAAACGATCCTTTCGAAAGACCTGAACGGTGgGtcCGgcTCAGAAGGAGGCGGTAGCGGGGGCCCTGGTTCGGGAGGGGAAGGTTCTGCTGGTGGAGGGAGCGCaaGCGGCGCCATGGAACCCCAGACGCCAACCGAACGTATGATTCAGGAATATGTGCCGGGCAAACAAGTGACCTTAGCGCATCTGATCGCCAATCCGGGTAAAGACCTGTTTAAAAAATTAGGCCTGCCGGATGCGGTGAGCGCGATTGGCATTTTAACCATCACTCCGTCTGAAGCAAGCATTATCGCGTGCGATATCGCGACGAAATCTGGTGCGGTG…		TGTACAGACTAGTATACTTTAAGAAGGAGATATACCATGGAACCCCAGACGCCAACCGAACGTATGATTCAGGAATATGTGCCGGGCAAACAAGTGACCTTAGCGCATCTGATCGCCAATCCGGGTAAAGACCTGTTTAAAAAATTAGGCCTGCCGGATGCGGTGAGCGCGATTGGCATTTTAACCATCACTCCGTCTGAAGCAAGCATTATCGCGTGCGATATCGCGACGAAATCTGGTGCGGTGGAAATCGGCTTTCTGGACCGCTTTACCGGCGCGGTGGTGCTGACGGGCGATGTTAGCGCCGTTGAATACGCCTTGCGTCAAGTTACACGTACACTGGGTGAACTGATGCGTTTTACCGCGTGCCCGATTACCCGCACCGGatccGGtGGCTCC…		tCTAGAATACAGACTAGTATACTTTAAGAAGGAGATATACAAATGGAAAAACGCGATCACATGGTGCTGCTGGAATATGTGACCGCGGCGGGCATTACCGATGCGAGCGGTGGGTCCGGCTCAGAAGGAGGCGGTAGCGGGGGCCCTGGTTCGGGAGGGGAAGGTTCTGCTGGTGGAGGGAGCGCAAGCGGCGCCATGGAACCCCAGACGCCAACCGAACGTATGATTCAGGAATATGTGCCGGGCAAACAAGTGACCTTAGCGCATCTGATCGCCAATCCGGGTAAAGACCTGTTTAAAAAATTAGGCCTGCCGGATGCGGTGAGCGCGATTGGCATTTTAACCATCACTCCGTCTGAAGCAAGCATTATCGCGTGCGATATCGCGACGAAATCTGGT…
	individual-BMC-H-coding pET26b vector (from XbaI site to XhoI)
	CTCGagcaccaccaccaccaccactgagatccggctgctaacaaagcccgaaaggaagctgagttggctgctgccaccgctgagcaataactagcataaccccttggggcctctaaacgggtcttgaggggttttttgctgaaaggaggaactatatccggattggcgaatgggacgcgccctgtagcggcgcattaagcgcggcgggtgtggtggttacgcgcagcgtgaccgctacacttgccagcgccctagcgcccgctcctttcgctttcttcccttcctttctcgccacgttcgccggctttccccgtcaagctctaaatcgggggctccctttagggttccgatttagtgctttacggcacctcgaccccaaaaaacttgattagggtgatg…
	tGFP vector (from HindIII site to XbaI)
	AAGCTTTCTCGAGTTAACTCGTGAGCAAtaactagcataaccccttggggcctctaaacgggtcttgaggggttttttgctgaaagtacacggccgcataatcgaaattaatacgactcactataggggaattgtgagcggataacaattcccctctagaattaattaagtttaactttaagaaggagatatacatatgcgcaaaggcgaagaactgtttaccggcgtggtgccgattctgattgaactggatggcgatgtgaacggccataaattttttgtgcgcggcgaaggcgaaggcgatgcgaccattggcaaactgagcctgaaatttatttgcaccaccggcaaactgccggtgccgtggccgaccctggtgaccaccctgacctatggcgt…
	Primers used to amplify the fragments from the individual-BMC-H-coding pET26b vector for Gibson assembly in the tGFP vector (P310/P311 for GFP10-BMC-H, P310/P312 for BMC-H-GFP10, P320/P321 for both GFP11-tagged BMC-H)
	Primer1		CGTCCGGCGTAGAGGATCGAGATCT
	Primer2		CTTAAAGTATACTAGTCTGTACAGAGGAGGCTC
	Primer3		CTTAAAGTATACTAGTCTGTACAGAGGACGCTCAT
	Primer4		TACAGACTAGTATACTTTAAGAAGGAG
	Primer5		TTGCTCACGAGTTAACTCGAGAAAGCTTCTAGTCTG
